# A Broad Survey and Functional Analysis of Immunoglobulin Loci Variation in Rhesus Macaques

**DOI:** 10.1101/2025.01.07.631319

**Authors:** Ayelet Peres, Amit A. Upadhyay, Vered Klein, Swati Saha, Oscar L. Rodriguez, Zachary M. Vanwinkle, Kirti Karunakaran, Amanda Metz, William Lauer, Mark C. Lin, Timothy Melton, Lukas Granholm, Pazit Polak, Samuel M Peterson, Eric J Peterson, Nagarajan Raju, Kaitlyn Shields, Steven Schultze, Thang Ton, Adam Ericsen, Stacey A. Lapp, Francois Villinger, Mats Ohlin, Christopher A. Cottrell, Rama R. Amara, Cynthia A. Derdeyn, Shane Crotty, William R. Schief, Gunilla B. Karlsson Hedestam, Melissa L. Smith, William Lees, Corey T. Watson, Gur Yaari, Steven E. Bosinger

## Abstract

Rhesus macaques (RMs) are a vital model for studying human disease and invaluable to pre-clinical vaccine research, particularly for the study of broadly neutralizing antibody responses. Such studies require robust genetic resources for antibody-encoding genes within the immunoglobulin (IG) loci. The complexity of the IG loci has historically made them challenging to characterize accurately. To address this, we developed novel experimental and computational methodologies to generate the largest collection to date of integrated antibody repertoire and long-read genomic sequencing data in 106 Indian origin RMs. We created a comprehensive resource of IG heavy and light chain variable (V), diversity (D), and joining (J) alleles, as well as leader, intronic, and recombination signal sequences (RSSs), including the curation of 1474 novel alleles, unveiling tremendous diversity, and expanding existing IG allele sets by 60%. This publicly available, continually updated resource (https://vdjbase.org/reference_book/Rhesus_Macaque) provides the foundation for advancing RM immunogenomics, vaccine discovery, and translational research.
