## Supplementary table 1 for "A Broad Survey and Functional Analysis of Immunoglobulin Loci Variation in Rhesus Macaques"

Sample	VDJbase Sample	Animal ID	SRA Accession - Repertoire Sequencing	SRA Accession - DNA Sequencing	Colony	Lab Address	Email for Data Collection Team	Contact Information for Data Collection Team	V8	Email Information for Data Deposition Team	Contact Information for Data Deposition Team	Organism	Sex	DOB	Age at sampling (yrs)	Publication	DOI	IGH Raw Reads	IGH Post Pre-Processing	IGH Pre RGS Inference	IGK Raw Reads	IGK Post Pre-Processing	IGK Pre RGS Inference	IGL Raw Reads	IGL Post Pre-Processing	IGL Pre RGS Inference
I01	P37_I01_S01	125_13	SRR32180212,SRR32180263,SRR32180264	SRR32269135	Emory National Primate Research Center	Room #2040 954 Gatewood NE Road, Atlanta, 30329, GA	salapp@emory.edu	Stacey, Lapp		nagarajan.raju@emory.edu	Nagarajan, Raju	Macaca mulatta	Female	2013-06-22	8	Peres A et al. bioRxiv. 2025 Jan	DOI: 10.1101/2025.01.07.631319	839802	452432	5399	1033625	721686	1501	755798	543323	1172
I02	P37_I02_S02	133_13	SRR32179946,SRR32180042,SRR32180175	SRR32269134	Emory National Primate Research Center	Room #2040 954 Gatewood NE Road, Atlanta, 30329, GA	salapp@emory.edu	Stacey, Lapp		nagarajan.raju@emory.edu	Nagarajan, Raju	Macaca mulatta	Female	2013-06-29	8	Peres A et al. bioRxiv. 2025 Jan	DOI: 10.1101/2025.01.07.631319	747570	453882	5924	973652	666600	2114	710157	481314	1352
I03	P37_I03_S03	13D132	SRR32180022,SRR32180093,SRR32180104	SRR32269117	Emory National Primate Research Center	Room #2040 954 Gatewood NE Road, Atlanta, 30329, GA	salapp@emory.edu	Stacey, Lapp		nagarajan.raju@emory.edu	Nagarajan, Raju	Macaca mulatta	Female	2013-09-19	8	Peres A et al. bioRxiv. 2025 Jan	DOI: 10.1101/2025.01.07.631319	991453	411032	7214	1467653	646468	678	841884	387171	656
I04	P37_I04_S04	146_13	SRR32180011,SRR32180251,SRR32180262	SRR32269096	Emory National Primate Research Center	Room #2040 954 Gatewood NE Road, Atlanta, 30329, GA	salapp@emory.edu	Stacey, Lapp		nagarajan.raju@emory.edu	Nagarajan, Raju	Macaca mulatta	Female	2013-07-06	8	Peres A et al. bioRxiv. 2025 Jan	DOI: 10.1101/2025.01.07.631319	744791	413339	15861	1079439	702701	3029	654340	482846	2315
I05	P37_I05_S05	15C172	SRR32180159,SRR32180229,SRR32180240	SRR32269085	Emory National Primate Research Center	Room #2040 954 Gatewood NE Road, Atlanta, 30329, GA	salapp@emory.edu	Stacey, Lapp		nagarajan.raju@emory.edu	Nagarajan, Raju	Macaca mulatta	Male	2015-05-08	6	Mopuri et al. PLoS Pathog . 2023 Oct 25;19(10):e1011717.	DOI: 10.1371/journal.ppat.1011717	1324980	525888	18384	608316	418555	3085	995060	417085	2063
I06	P37_I06_S06	174_13	SRR32180066,SRR32180078,SRR32180148	SRR32269074	Emory National Primate Research Center	Room #2040 954 Gatewood NE Road, Atlanta, 30329, GA	salapp@emory.edu	Stacey, Lapp		nagarajan.raju@emory.edu	Nagarajan, Raju	Macaca mulatta	Male	2013-07-30	8	Peres A et al. bioRxiv. 2025 Jan	DOI: 10.1101/2025.01.07.631319	2755916	1575289	19788	1479099	971245	2701	1310854	947311	2969
I07	P37_I07_S07	194_13	SRR32179996,SRR32180211,SRR32180223	SRR32269063	Emory National Primate Research Center	Room #2040 954 Gatewood NE Road, Atlanta, 30329, GA	salapp@emory.edu	Stacey, Lapp		nagarajan.raju@emory.edu	Nagarajan, Raju	Macaca mulatta	Female	2013-08-24	8	Peres A et al. bioRxiv. 2025 Jan	DOI: 10.1101/2025.01.07.631319	812140	448737	10186	723620	495152	1531	728234	501119	1320
I08	P37_I08_S08	275_12	SRR32180059,SRR32180128,SRR32180140	SRR32269052	Emory National Primate Research Center	Room #2040 954 Gatewood NE Road, Atlanta, 30329, GA	salapp@emory.edu	Stacey, Lapp		nagarajan.raju@emory.edu	Nagarajan, Raju	Macaca mulatta	Female	2012-08-25	9	Arunachalam PS et al. Nat Med. 2020 May 11;26(6):932–940.	DOI: 10.1038/s41591-020-0858-8	1288120	389882	6972	919913	470387	1051	767550	407314	1309
I09	P37_I09_S09	315_04	SRR32179977,SRR32180048,SRR32180205	SRR32269041	Emory National Primate Research Center	Room #2040 954 Gatewood NE Road, Atlanta, 30329, GA	salapp@emory.edu	Stacey, Lapp		nagarajan.raju@emory.edu	Nagarajan, Raju	Macaca mulatta	Female	2004-09-04	17	Peres A et al. bioRxiv. 2025 Jan	DOI: 10.1101/2025.01.07.631319	836129	503655	11316	805344	534901	2421	741609	537061	1785
I10	P37_I10_S10	33967	SRR32180112,SRR32180123,SRR32180194	SRR32269030	Emory National Primate Research Center	Room #2040 954 Gatewood NE Road, Atlanta, 30329, GA	salapp@emory.edu	Stacey, Lapp		nagarajan.raju@emory.edu	Nagarajan, Raju	Macaca mulatta	Female	2014-03-09	7	Peres A et al. bioRxiv. 2025 Jan	DOI: 10.1101/2025.01.07.631319	1392323	392066	7929	782820	485341	734	898754	491918	971
I100	P37_I100_S100	RWb17	SRR32180035,SRR32180036,SRR32180037	SRR32269102	Emory National Primate Research Center	Room #2040 954 Gatewood NE Road, Atlanta, 30329, GA	salapp@emory.edu	Stacey, Lapp		nagarajan.raju@emory.edu	Nagarajan, Raju	Macaca mulatta	Female	2015-04-24	6	Mopuri et al. PLoS Pathog . 2023 Oct 25;19(10):e1011717.	DOI: 10.1371/journal.ppat.1011717	1165075	585080	10171	562380	421678	2256	818253	340074	1365
I101	P37_I101_S101	RWc20	SRR32180032,SRR32180033,SRR32180034	SRR32269132	Emory National Primate Research Center	Room #2040 954 Gatewood NE Road, Atlanta, 30329, GA	salapp@emory.edu	Stacey, Lapp		nagarajan.raju@emory.edu	Nagarajan, Raju	Macaca mulatta	Female	2019-04-18	2	Peres A et al. bioRxiv. 2025 Jan	DOI: 10.1101/2025.01.07.631319	1620682	783460	24375	313163	223684	2294	853435	596705	2959
I102	P37_I102_S102	RWq18	SRR32180027,SRR32180028,SRR32180031	SRR32269131	Emory National Primate Research Center	Room #2040 954 Gatewood NE Road, Atlanta, 30329, GA	salapp@emory.edu	Stacey, Lapp		nagarajan.raju@emory.edu	Nagarajan, Raju	Macaca mulatta	Female	2017-05-12	4	Peres A et al. bioRxiv. 2025 Jan	DOI: 10.1101/2025.01.07.631319	1202256	715681	18502	782206	563940	2756	653859	430369	1703
I103	P37_I103_S103	RYf17	SRR32179965,SRR32179966,SRR32180030	SRR32269130	Emory National Primate Research Center	Room #2040 954 Gatewood NE Road, Atlanta, 30329, GA	salapp@emory.edu	Stacey, Lapp		nagarajan.raju@emory.edu	Nagarajan, Raju	Macaca mulatta	Female	2015-05-16	6	Mopuri et al. PLoS Pathog . 2023 Oct 25;19(10):e1011717.	DOI: 10.1371/journal.ppat.1011717	748722	383430	10781	348388	251069	1720	384761	179185	1129
I104	P37_I104_S104	RYk15	SRR32179962,SRR32179963,SRR32179964	SRR32269129	Emory National Primate Research Center	Room #2040 954 Gatewood NE Road, Atlanta, 30329, GA	salapp@emory.edu	Stacey, Lapp		nagarajan.raju@emory.edu	Nagarajan, Raju	Macaca mulatta	Female	2012-05-22	9	Arunachalam PS et al. Nat Med. 2020 May 11;26(6):932–940.	DOI: 10.1038/s41591-020-0858-8	755753	368734	7940	509393	294773	1725	773504	436474	1599
I105	P37_I105_S105	RYL18	SRR32179958,SRR32179960,SRR32179961	SRR32269128	Emory National Primate Research Center	Room #2040 954 Gatewood NE Road, Atlanta, 30329, GA	salapp@emory.edu	Stacey, Lapp		nagarajan.raju@emory.edu	Nagarajan, Raju	Macaca mulatta	Female	2017-04-20	4	Peres A et al. bioRxiv. 2025 Jan	DOI: 10.1101/2025.01.07.631319	863432	435999	11098	997856	680798	2590	745102	542035	1889
I106	P37_I106_S106	RYs15	SRR32179955,SRR32179956,SRR32179957	SRR32269127	Emory National Primate Research Center	Room #2040 954 Gatewood NE Road, Atlanta, 30329, GA	salapp@emory.edu	Stacey, Lapp		nagarajan.raju@emory.edu	Nagarajan, Raju	Macaca mulatta	Male	2012-03-18	9	Arunachalam PS et al. Nat Med. 2020 May 11;26(6):932–940.	DOI: 10.1038/s41591-020-0858-8	734416	380212	11930	912374	520325	2334	821386	452406	2168
I11	P37_I11_S11	6S0	SRR32179959,SRR32180029,SRR32180041	SRR32269133	Emory National Primate Research Center	Room #2040 954 Gatewood NE Road, Atlanta, 30329, GA	salapp@emory.edu	Stacey, Lapp		nagarajan.raju@emory.edu	Nagarajan, Raju	Macaca mulatta	Male	2014-09-13	7	Mopuri et al. PLoS Pathog . 2023 Oct 25;19(10):e1011717.	DOI: 10.1371/journal.ppat.1011717	886540	480065	8575	520911	412872	1392	887440	425292	1129
I12	P37_I12_S12	DHIC	SRR32179952,SRR32179953,SRR32179954	SRR32269126	Alpha Genesis	n/a	salapp@emory.edu	Stacey, Lapp		nagarajan.raju@emory.edu	Nagarajan, Raju	Macaca mulatta		nd	2-3	Steichen JM et al. 2024 May 17;384(6697):eadj8321.	doi: 10.1126/science.adj8321	1354776	648544	8318	995714	725280	4395	772374	395260	2132
I13	P37_I13_S13	K397	SRR32179949,SRR32179950,SRR32179951	SRR32269125	Alpha Genesis	n/a	salapp@emory.edu	Stacey, Lapp		nagarajan.raju@emory.edu	Nagarajan, Raju	Macaca mulatta		nd	2-3	Steichen JM et al. 2024 May 17;384(6697):eadj8321.	doi: 10.1126/science.adj8321	1593092	820041	3701	356421	197363	912	753848	460679	1262
I14	P37_I14_S14	K410	SRR32179948,SRR32180184,SRR32180185	SRR32269124	Alpha Genesis	n/a	salapp@emory.edu	Stacey, Lapp		nagarajan.raju@emory.edu	Nagarajan, Raju	Macaca mulatta		nd	2-3	Steichen JM et al. 2024 May 17;384(6697):eadj8321.	doi: 10.1126/science.adj8321	1580503	770606	4591	648439	286460	1185	1672700	1060641	3038
I15	P37_I15_S15	K916	SRR32180181,SRR32180182,SRR32180183	SRR32269123	Alpha Genesis	n/a	salapp@emory.edu	Stacey, Lapp		nagarajan.raju@emory.edu	Nagarajan, Raju	Macaca mulatta		nd	2-3	Steichen JM et al. 2024 May 17;384(6697):eadj8321.	doi: 10.1126/science.adj8321	1480634	729391	5877	403680	220451	1578	552476	304616	1810
I16	P37_I16_S16	L211	SRR32180178,SRR32180179,SRR32180180	SRR32269122	Alpha Genesis	n/a	salapp@emory.edu	Stacey, Lapp		nagarajan.raju@emory.edu	Nagarajan, Raju	Macaca mulatta		nd	2-3	Steichen JM et al. 2024 May 17;384(6697):eadj8321.	doi: 10.1126/science.adj8321	1070030	691391	7538	283019	156393	1233	325836	203509	1286
I17	P37_I17_S17	M21	SRR32180171,SRR32180172,SRR32180173,SRR32180174,SRR32180176,SRR32180177	SRR32269121	PrimGen	P.O. Box 118, Hines, IL 60141	salapp@emory.edu	Stacey, Lapp		nagarajan.raju@emory.edu	Nagarajan, Raju	Macaca mulatta	Female	nd	nd	Peres A et al. bioRxiv. 2025 Jan	DOI: 10.1101/2025.01.07.631319	3723350	573940	2792	3215377	1609136	2666	6244123	1670729	2308
I18	P37_I18_S18	MA277	SRR32180168,SRR32180169,SRR32180170	SRR32269120	Emory National Primate Research Center	Room #2040 954 Gatewood NE Road, Atlanta, 30329, GA	salapp@emory.edu	Stacey, Lapp		nagarajan.raju@emory.edu	Nagarajan, Raju	Macaca mulatta	Male	2015-04-09	nd	Mopuri et al. PLoS Pathog . 2023 Oct 25;19(10):e1011717.	DOI: 10.1371/journal.ppat.1011717	1046547	480461	8059	580726	435767	1327	757471	367284	1180
I19	P37_I19_S19	O3J	SRR32180101,SRR32180102,SRR32180103,SRR32180105,SRR32180166,SRR32180167	SRR32269119	PrimGen	P.O. Box 118, Hines, IL 60141	salapp@emory.edu	Stacey, Lapp		nagarajan.raju@emory.edu	Nagarajan, Raju	Macaca mulatta	Female	nd	nd	Peres A et al. bioRxiv. 2025 Jan	DOI: 10.1101/2025.01.07.631319	3614029	580727	4937	7345569	3152751	1970	6267006	1655107	1517
I20	P37_I20_S20	RAi15	SRR32180098,SRR32180099,SRR32180100	SRR32269118	Emory National Primate Research Center	Room #2040 954 Gatewood NE Road, Atlanta, 30329, GA	salapp@emory.edu	Stacey, Lapp		nagarajan.raju@emory.edu	Nagarajan, Raju	Macaca mulatta	Female	05/14/12	8	Peres A et al. bioRxiv. 2025 Jan	DOI: 10.1101/2025.01.07.631319	1708984	960881	8229	1006993	640090	2647	1014980	655295	2562
I21	P37_I21_S21	RBj16	SRR32180095,SRR32180096,SRR32180097	SRR32269116	Emory National Primate Research Center	Room #2040 954 Gatewood NE Road, Atlanta, 30329, GA	salapp@emory.edu	Stacey, Lapp		nagarajan.raju@emory.edu	Nagarajan, Raju	Macaca mulatta	Female	03/29/14	7	Peres A et al. bioRxiv. 2025 Jan	DOI: 10.1101/2025.01.07.631319	741067	319684	3735	608278	440637	1650	803164	569701	1573
I22	P37_I22_S22	RBo18	SRR32180091,SRR32180092,SRR32180094	SRR32269115	Emory National Primate Research Center	Room #2040 954 Gatewood NE Road, Atlanta, 30329, GA	salapp@emory.edu	Stacey, Lapp		nagarajan.raju@emory.edu	Nagarajan, Raju	Macaca mulatta	Female	2017-04-30	4	Peres A et al. bioRxiv. 2025 Jan	DOI: 10.1101/2025.01.07.631319	1246294	736669	20792	492241	360238	2297	490623	352811	2043
I23	P37_I23_S23	RBr15	SRR32180088,SRR32180089,SRR32180090	SRR32269114	Emory National Primate Research Center	Room #2040 954 Gatewood NE Road, Atlanta, 30329, GA	salapp@emory.edu	Stacey, Lapp		nagarajan.raju@emory.edu	Nagarajan, Raju	Macaca mulatta	Female	2013-03-04	8	Arunachalam PS et al. Nat Med. 2020 May 11;26(6):932–940.	DOI: 10.1038/s41591-020-0858-8	1016797	305091	7428	778894	501103	2784	749527	366068	1710
I24	P37_I24_S24	RBw15	SRR32180025,SRR32180026,SRR32180087	SRR32269113	Emory National Primate Research Center	Room #2040 954 Gatewood NE Road, Atlanta, 30329, GA	salapp@emory.edu	Stacey, Lapp		nagarajan.raju@emory.edu	Nagarajan, Raju	Macaca mulatta	Female	2013-04-24	8	Arunachalam PS et al. Nat Med. 2020 May 11;26(6):932–940.	DOI: 10.1038/s41591-020-0858-8	990919	365040	7974	724157	413607	1948	694521	352309	1463
I25	P37_I25_S25	RCj20	SRR32180021,SRR32180023,SRR32180024	SRR32269112	Emory National Primate Research Center	Room #2040 954 Gatewood NE Road, Atlanta, 30329, GA	salapp@emory.edu	Stacey, Lapp		nagarajan.raju@emory.edu	Nagarajan, Raju	Macaca mulatta	Male	2019-05-14	2	Peres A et al. bioRxiv. 2025 Jan	DOI: 10.1101/2025.01.07.631319	987888	384174	2748	1201980	818245	1924	1598729	1167787	2183
I26	P37_I26_S26	RCn18	SRR32180018,SRR32180019,SRR32180020	SRR32269101	Emory National Primate Research Center	Room #2040 954 Gatewood NE Road, Atlanta, 30329, GA	salapp@emory.edu	Stacey, Lapp		nagarajan.raju@emory.edu	Nagarajan, Raju	Macaca mulatta	Female	2017-04-25	4	Peres A et al. bioRxiv. 2025 Jan	DOI: 10.1101/2025.01.07.631319	1324798	767904	24457	1361916	919224	3163	2805797	1921395	4028
I27	P37_I27_S27	RCp16	SRR32180015,SRR32180016,SRR32180017	SRR32269100	Emory National Primate Research Center	Room #2040 954 Gatewood NE Road, Atlanta, 30329, GA	salapp@emory.edu	Stacey, Lapp		nagarajan.raju@emory.edu	Nagarajan, Raju	Macaca mulatta	Female	2014-05-04	7	Peres A et al. bioRxiv. 2025 Jan	DOI: 10.1101/2025.01.07.631319	850752	502039	15412	1002997	746908	2881	737045	517520	1451
I28	P37_I28_S28	RCs15	SRR32180012,SRR32180013,SRR32180014	SRR32269099	Emory National Primate Research Center	Room #2040 954 Gatewood NE Road, Atlanta, 30329, GA	salapp@emory.edu	Stacey, Lapp		nagarajan.raju@emory.edu	Nagarajan, Raju	Macaca mulatta	Female	2013-03-27	8	Arunachalam PS et al. Nat Med. 2020 May 11;26(6):932–940.	DOI: 10.1038/s41591-020-0858-8	1112116	268174	5309	642520	383255	1460	698288	376418	1092
I29	P37_I29_S29	RCv16	SRR32180008,SRR32180009,SRR32180010	SRR32269098	Emory National Primate Research Center	Room #2040 954 Gatewood NE Road, Atlanta, 30329, GA	salapp@emory.edu	Stacey, Lapp		nagarajan.raju@emory.edu	Nagarajan, Raju	Macaca mulatta	Female	2014-06-16	7	Peres A et al. bioRxiv. 2025 Jan	DOI: 10.1101/2025.01.07.631319	883178	347042	17297	673824	449154	3663	713122	460722	2545
I30	P37_I30_S30	RCz16	SRR32179945,SRR32179947,SRR32180007	SRR32269097	Emory National Primate Research Center	Room #2040 954 Gatewood NE Road, Atlanta, 30329, GA	salapp@emory.edu	Stacey, Lapp		nagarajan.raju@emory.edu	Nagarajan, Raju	Macaca mulatta	Male	2015-03-30	6	Peres A et al. bioRxiv. 2025 Jan	DOI: 10.1101/2025.01.07.631319	868687	320180	12059	718924	464404	2323	632299	430433	1924
I31	P37_I31_S31	RDe18	SRR32179942,SRR32179943,SRR32179944	SRR32269095	Emory National Primate Research Center	Room #2040 954 Gatewood NE Road, Atlanta, 30329, GA	salapp@emory.edu	Stacey, Lapp		nagarajan.raju@emory.edu	Nagarajan, Raju	Macaca mulatta	Female	2016-06-27	5	Peres A et al. bioRxiv. 2025 Jan	DOI: 10.1101/2025.01.07.631319	2491828	1426631	16048	666915	455769	2080	709980	477687	1796
I32	P37_I32_S32	RDq15	SRR32179941,SRR32180260,SRR32180261	SRR32269094	Emory National Primate Research Center	Room #2040 954 Gatewood NE Road, Atlanta, 30329, GA	salapp@emory.edu	Stacey, Lapp		nagarajan.raju@emory.edu	Nagarajan, Raju	Macaca mulatta	Female	2012-07-24	9	Arunachalam PS et al. Nat Med. 2020 May 11;26(6):932–940.	DOI: 10.1038/s41591-020-0858-8	1328478	220214	2034	846485	405876	1201	824407	373852	855
I33	P37_I33_S33	RDr15	SRR32180257,SRR32180258,SRR32180259	SRR32269093	Emory National Primate Research Center	Room #2040 954 Gatewood NE Road, Atlanta, 30329, GA	salapp@emory.edu	Stacey, Lapp		nagarajan.raju@emory.edu	Nagarajan, Raju	Macaca mulatta	Female	2013-03-05	8	Arunachalam PS et al. Nat Med. 2020 May 11;26(6):932–940.	DOI: 10.1038/s41591-020-0858-8	1447939	249824	2411	854731	345228	1289	893024	363987	1265
I34	P37_I34_S34	RDt18	SRR32180254,SRR32180255,SRR32180256	SRR32269092	Emory National Primate Research Center	Room #2040 954 Gatewood NE Road, Atlanta, 30329, GA	salapp@emory.edu	Stacey, Lapp		nagarajan.raju@emory.edu	Nagarajan, Raju	Macaca mulatta	Female	2017-05-26	4	Peres A et al. bioRxiv. 2025 Jan	DOI: 10.1101/2025.01.07.631319	723027	442548	11930	1013551	753216	2792	654680	482438	1895
I35	P37_I35_S35	REk15	SRR32180250,SRR32180252,SRR32180253	SRR32269091	Emory National Primate Research Center	Room #2040 954 Gatewood NE Road, Atlanta, 30329, GA	salapp@emory.edu	Stacey, Lapp		nagarajan.raju@emory.edu	Nagarajan, Raju	Macaca mulatta	Female	2012-05-19	9	Peres A et al. bioRxiv. 2025 Jan	DOI: 10.1101/2025.01.07.631319	559811	244234	4051	1661289	897530	1638	2687100	1998543	2261
I36	P37_I36_S36	RFj17	SRR32180247,SRR32180248,SRR32180249	SRR32269090	Emory National Primate Research Center	Room #2040 954 Gatewood NE Road, Atlanta, 30329, GA	salapp@emory.edu	Stacey, Lapp		nagarajan.raju@emory.edu	Nagarajan, Raju	Macaca mulatta	Male	2015-06-05	6	Mopuri et al. PLoS Pathog . 2023 Oct 25;19(10):e1011717.	DOI: 10.1371/journal.ppat.1011717	895226	458786	17190	556818	427079	2598	814475	349086	1765
I37	P37_I37_S37	RFq19	SRR32180244,SRR32180245,SRR32180246	SRR32269089	Emory National Primate Research Center	Room #2040 954 Gatewood NE Road, Atlanta, 30329, GA	salapp@emory.edu	Stacey, Lapp		nagarajan.raju@emory.edu	Nagarajan, Raju	Macaca mulatta	Male	2018-05-26	3	Peres A et al. bioRxiv. 2025 Jan	DOI: 10.1101/2025.01.07.631319	1231074	616769	16643	1394742	969147	3052	981875	715405	2435
I38	P37_I38_S38	RFr13	SRR32180241,SRR32180242,SRR32180243	SRR32269088	Emory National Primate Research Center	Room #2040 954 Gatewood NE Road, Atlanta, 30329, GA	salapp@emory.edu	Stacey, Lapp		nagarajan.raju@emory.edu	Nagarajan, Raju	Macaca mulatta	Female	2009-08-03	12	Peres A et al. bioRxiv. 2025 Jan	DOI: 10.1101/2025.01.07.631319	752570	440563	9619	829862	607769	1885	801409	574584	1474
I39	P37_I39_S39	RGi17	SRR32180237,SRR32180238,SRR32180239	SRR32269087	Emory National Primate Research Center	Room #2040 954 Gatewood NE Road, Atlanta, 30329, GA	salapp@emory.edu	Stacey, Lapp		nagarajan.raju@emory.edu	Nagarajan, Raju	Macaca mulatta	Male	2015-05-31	6	Mopuri et al. PLoS Pathog . 2023 Oct 25;19(10):e1011717.	DOI: 10.1371/journal.ppat.1011717	1177653	560163	16510	574589	419382	2413	697441	329470	1331
I40	P37_I40_S40	RGq13	SRR32180234,SRR32180235,SRR32180236	SRR32269086	Emory National Primate Research Center	Room #2040 954 Gatewood NE Road, Atlanta, 30329, GA	salapp@emory.edu	Stacey, Lapp		nagarajan.raju@emory.edu	Nagarajan, Raju	Macaca mulatta	Female	2009-07-09	12	Peres A et al. bioRxiv. 2025 Jan	DOI: 10.1101/2025.01.07.631319	684500	338992	7681	1503754	988758	1957	3257256	2109390	2787
I41	P37_I41_S41	RGr15	SRR32180231,SRR32180232,SRR32180233	SRR32269084	Emory National Primate Research Center	Room #2040 954 Gatewood NE Road, Atlanta, 30329, GA	salapp@emory.edu	Stacey, Lapp		nagarajan.raju@emory.edu	Nagarajan, Raju	Macaca mulatta	Female	2013-03-13	8	Arunachalam PS et al. Nat Med. 2020 May 11;26(6):932–940.	DOI: 10.1038/s41591-020-0858-8	968965	269811	5071	770891	432534	1735	715173	370431	1237
I42	P37_I42_S42	RGt19	SRR32180227,SRR32180228,SRR32180230	SRR32269083	Emory National Primate Research Center	Room #2040 954 Gatewood NE Road, Atlanta, 30329, GA	salapp@emory.edu	Stacey, Lapp		nagarajan.raju@emory.edu	Nagarajan, Raju	Macaca mulatta	Female	2018-06-15	3	Peres A et al. bioRxiv. 2025 Jan	DOI: 10.1101/2025.01.07.631319	1289823	833836	31141	930795	650052	3545	639435	452872	2257
I43	P37_I43_S43	RGw18	SRR32180165,SRR32180225,SRR32180226	SRR32269082	Emory National Primate Research Center	Room #2040 954 Gatewood NE Road, Atlanta, 30329, GA	salapp@emory.edu	Stacey, Lapp		nagarajan.raju@emory.edu	Nagarajan, Raju	Macaca mulatta	Male	2017-06-10	4	Peres A et al. bioRxiv. 2025 Jan	DOI: 10.1101/2025.01.07.631319	2975340	1655099	23607	1464585	980377	3262	1327682	895629	3234
I44	P37_I44_S44	RHe16	SRR32180162,SRR32180163,SRR32180164	SRR32269081	Emory National Primate Research Center	Room #2040 954 Gatewood NE Road, Atlanta, 30329, GA	salapp@emory.edu	Stacey, Lapp		nagarajan.raju@emory.edu	Nagarajan, Raju	Macaca mulatta	Female	2013-06-17	8	Arunachalam PS et al. Nat Med. 2020 May 11;26(6):932–940.	DOI: 10.1038/s41591-020-0858-8	838135	298343	7444	785089	386084	1677	692909	386227	1914
I45	P37_I45_S45	RHu20	SRR32180158,SRR32180160,SRR32180161	SRR32269080	Emory National Primate Research Center	Room #2040 954 Gatewood NE Road, Atlanta, 30329, GA	salapp@emory.edu	Stacey, Lapp		nagarajan.raju@emory.edu	Nagarajan, Raju	Macaca mulatta	Female	2019-07-29	2	Peres A et al. bioRxiv. 2025 Jan	DOI: 10.1101/2025.01.07.631319	1009304	343829	8268	1486988	1026729	4391	1847991	1224722	4653
I46	P37_I46_S46	RIb18	SRR32180155,SRR32180156,SRR32180157	SRR32269079	Emory National Primate Research Center	Room #2040 954 Gatewood NE Road, Atlanta, 30329, GA	salapp@emory.edu	Stacey, Lapp		nagarajan.raju@emory.edu	Nagarajan, Raju	Macaca mulatta	Female	2016-06-05	5	Peres A et al. bioRxiv. 2025 Jan	DOI: 10.1101/2025.01.07.631319	826167	461721	13107	1011876	726066	2982	725637	516199	1990
I47	P37_I47_S47	RIr15	SRR32180151,SRR32180152,SRR32180153	SRR32269078	Emory National Primate Research Center	Room #2040 954 Gatewood NE Road, Atlanta, 30329, GA	salapp@emory.edu	Stacey, Lapp		nagarajan.raju@emory.edu	Nagarajan, Raju	Macaca mulatta	Female	2013-03-14	8	Arunachalam PS et al. Nat Med. 2020 May 11;26(6):932–940.	DOI: 10.1038/s41591-020-0858-8	1200936	641064	19217	762091	410873	2098	568311	295511	1555
I48	P37_I48_S48	RIy10	SRR32180149,SRR32180150,SRR32180154	SRR32269077	Emory National Primate Research Center	Room #2040 954 Gatewood NE Road, Atlanta, 30329, GA	salapp@emory.edu	Stacey, Lapp		nagarajan.raju@emory.edu	Nagarajan, Raju	Macaca mulatta	Female	2005-02-22	16	Peres A et al. bioRxiv. 2025 Jan	DOI: 10.1101/2025.01.07.631319	967447	451269	9271	710475	494993	1290	967412	654765	1027
I49	P37_I49_S49	RJb19	SRR32180086,SRR32180145,SRR32180147	SRR32269076	Emory National Primate Research Center	Room #2040 954 Gatewood NE Road, Atlanta, 30329, GA	salapp@emory.edu	Stacey, Lapp		nagarajan.raju@emory.edu	Nagarajan, Raju	Macaca mulatta	Female	2017-09-01	4	Peres A et al. bioRxiv. 2025 Jan	DOI: 10.1101/2025.01.07.631319	772398	380235	12615	1048817	732452	3643	655387	460055	2341
I50	P37_I50_S50	RJs14	SRR32180083,SRR32180084,SRR32180085	SRR32269075	Emory National Primate Research Center	Room #2040 954 Gatewood NE Road, Atlanta, 30329, GA	salapp@emory.edu	Stacey, Lapp		nagarajan.raju@emory.edu	Nagarajan, Raju	Macaca mulatta	Female	05/28/11	9	Peres A et al. bioRxiv. 2025 Jan	DOI: 10.1101/2025.01.07.631319	1411308	798412	10164	747271	500120	2419	365997	247278	1780
I51	P37_I51_S51	RJv17	SRR32180080,SRR32180081,SRR32180082	SRR32269073	Emory National Primate Research Center	Room #2040 954 Gatewood NE Road, Atlanta, 30329, GA	salapp@emory.edu	Stacey, Lapp		nagarajan.raju@emory.edu	Nagarajan, Raju	Macaca mulatta	Female	2016-05-07	5	Peres A et al. bioRxiv. 2025 Jan	DOI: 10.1101/2025.01.07.631319	596801	262432	7066	670464	458707	2114	752813	538252	2176
I52	P37_I52_S52	RKb19	SRR32180076,SRR32180077,SRR32180079	SRR32269072	Emory National Primate Research Center	Room #2040 954 Gatewood NE Road, Atlanta, 30329, GA	salapp@emory.edu	Stacey, Lapp		nagarajan.raju@emory.edu	Nagarajan, Raju	Macaca mulatta	Female	2017-09-05	4	Peres A et al. bioRxiv. 2025 Jan	DOI: 10.1101/2025.01.07.631319	718708	337250	8457	1665940	926525	2379	994981	706861	2389
I53	P37_I53_S53	RKq18	SRR32180073,SRR32180074,SRR32180075	SRR32269071	Emory National Primate Research Center	Room #2040 954 Gatewood NE Road, Atlanta, 30329, GA	salapp@emory.edu	Stacey, Lapp		nagarajan.raju@emory.edu	Nagarajan, Raju	Macaca mulatta	Male	2016-08-24	5	Peres A et al. bioRxiv. 2025 Jan	DOI: 10.1101/2025.01.07.631319	2653700	1457490	22349	1363202	896983	3349	1262367	896757	3891
I54	P37_I54_S54	RLf17	SRR32180070,SRR32180071,SRR32180072	SRR32269070	Emory National Primate Research Center	Room #2040 954 Gatewood NE Road, Atlanta, 30329, GA	salapp@emory.edu	Stacey, Lapp		nagarajan.raju@emory.edu	Nagarajan, Raju	Macaca mulatta	Male	2015-05-12	6	Mopuri et al. PLoS Pathog . 2023 Oct 25;19(10):e1011717.	DOI: 10.1371/journal.ppat.1011717	1020571	494822	9818	563557	423016	2198	700704	335780	1546
I55	P37_I55_S55	RLi17	SRR32180006,SRR32180068,SRR32180069	SRR32269069	Emory National Primate Research Center	Room #2040 954 Gatewood NE Road, Atlanta, 30329, GA	salapp@emory.edu	Stacey, Lapp		nagarajan.raju@emory.edu	Nagarajan, Raju	Macaca mulatta	Male	2015-06-01	6	Peres A et al. bioRxiv. 2025 Jan	DOI: 10.1101/2025.01.07.631319	2560273	1483859	28380	1365108	1000293	3639	1277260	970378	3175
I56	P37_I56_S56	RLi18	SRR32180002,SRR32180003,SRR32180004	SRR32269068	Emory National Primate Research Center	Room #2040 954 Gatewood NE Road, Atlanta, 30329, GA	salapp@emory.edu	Stacey, Lapp		nagarajan.raju@emory.edu	Nagarajan, Raju	Macaca mulatta	Male	2017-03-29	4	Peres A et al. bioRxiv. 2025 Jan	DOI: 10.1101/2025.01.07.631319	1338328	856790	28641	521523	389216	2488	588813	433819	1936
I57	P37_I57_S57	RLk15	SRR32180000,SRR32180001,SRR32180005	SRR32269067	Emory National Primate Research Center	Room #2040 954 Gatewood NE Road, Atlanta, 30329, GA	salapp@emory.edu	Stacey, Lapp		nagarajan.raju@emory.edu	Nagarajan, Raju	Macaca mulatta	Female	2012-05-20	9	Arunachalam PS et al. Nat Med. 2020 May 11;26(6):932–940.	DOI: 10.1038/s41591-020-0858-8	824297	333013	5132	747941	365272	1473	638806	359519	1355
I58	P37_I58_S58	RLk17	SRR32179997,SRR32179998,SRR32179999	SRR32269066	Emory National Primate Research Center	Room #2040 954 Gatewood NE Road, Atlanta, 30329, GA	salapp@emory.edu	Stacey, Lapp		nagarajan.raju@emory.edu	Nagarajan, Raju	Macaca mulatta	Female	2015-06-13	6	Mopuri et al. PLoS Pathog . 2023 Oct 25;19(10):e1011717.	DOI: 10.1371/journal.ppat.1011717	899360	458059	14320	507520	398700	1938	733341	351907	1246
I59	P37_I59_S59	RLs14	SRR32179993,SRR32179994,SRR32179995	SRR32269065	Emory National Primate Research Center	Room #2040 954 Gatewood NE Road, Atlanta, 30329, GA	salapp@emory.edu	Stacey, Lapp		nagarajan.raju@emory.edu	Nagarajan, Raju	Macaca mulatta	Female	2011-05-28	10	Peres A et al. bioRxiv. 2025 Jan	DOI: 10.1101/2025.01.07.631319	825659	327452	10664	709698	466041	2775	724619	397568	1992
I60	P37_I60_S60	RLw17	SRR32179990,SRR32179991,SRR32179992	SRR32269064	Emory National Primate Research Center	Room #2040 954 Gatewood NE Road, Atlanta, 30329, GA	salapp@emory.edu	Stacey, Lapp		nagarajan.raju@emory.edu	Nagarajan, Raju	Macaca mulatta	Female	05/12/16	4	Peres A et al. bioRxiv. 2025 Jan	DOI: 10.1101/2025.01.07.631319	326711	192647	1267	329609	234765	1175	926317	434418	1320
I61	P37_I61_S61	RNo15	SRR32179986,SRR32179988,SRR32179989	SRR32269062	Emory National Primate Research Center	Room #2040 954 Gatewood NE Road, Atlanta, 30329, GA	salapp@emory.edu	Stacey, Lapp		nagarajan.raju@emory.edu	Nagarajan, Raju	Macaca mulatta	Female	2012-06-25	9	Peres A et al. bioRxiv. 2025 Jan	DOI: 10.1101/2025.01.07.631319	1755831	782261	19906	534815	375255	2254	816098	603524	2231
I62	P37_I62_S62	ROa17	SRR32180221,SRR32180222,SRR32180224	SRR32269061	Emory National Primate Research Center	Room #2040 954 Gatewood NE Road, Atlanta, 30329, GA	salapp@emory.edu	Stacey, Lapp		nagarajan.raju@emory.edu	Nagarajan, Raju	Macaca mulatta	Male	2015-04-15	6	Mopuri et al. PLoS Pathog . 2023 Oct 25;19(10):e1011717.	DOI: 10.1371/journal.ppat.1011717	1192557	553603	10237	636260	465951	2236	776281	359429	1255
I63	P37_I63_S63	ROi16	SRR32180218,SRR32180219,SRR32180220	SRR32269060	Emory National Primate Research Center	Room #2040 954 Gatewood NE Road, Atlanta, 30329, GA	salapp@emory.edu	Stacey, Lapp		nagarajan.raju@emory.edu	Nagarajan, Raju	Macaca mulatta	Female	2014-03-26	7	Peres A et al. bioRxiv. 2025 Jan	DOI: 10.1101/2025.01.07.631319	725427	435870	12520	1308334	902175	3057	721986	516452	2175
I64	P37_I64_S64	ROi17	SRR32180215,SRR32180216,SRR32180217	SRR32269059	Emory National Primate Research Center	Room #2040 954 Gatewood NE Road, Atlanta, 30329, GA	salapp@emory.edu	Stacey, Lapp		nagarajan.raju@emory.edu	Nagarajan, Raju	Macaca mulatta	Female	06/01/15	5	Peres A et al. bioRxiv. 2025 Jan	DOI: 10.1101/2025.01.07.631319	1054433	443681	13137	692171	480678	2292	590222	435726	1968
I65	P37_I65_S65	ROv16	SRR32180210,SRR32180213,SRR32180214	SRR32269058	Emory National Primate Research Center	Room #2040 954 Gatewood NE Road, Atlanta, 30329, GA	salapp@emory.edu	Stacey, Lapp		nagarajan.raju@emory.edu	Nagarajan, Raju	Macaca mulatta	Female	2014-06-20	7	Peres A et al. bioRxiv. 2025 Jan	DOI: 10.1101/2025.01.07.631319	717500	317975	7456	669902	434778	2149	762820	445426	2116
I66	P37_I66_S66	RPe16	SRR32180207,SRR32180208,SRR32180209	SRR32269057	Emory National Primate Research Center	Room #2040 954 Gatewood NE Road, Atlanta, 30329, GA	salapp@emory.edu	Stacey, Lapp		nagarajan.raju@emory.edu	Nagarajan, Raju	Macaca mulatta	Female	2013-06-20	8	Arunachalam PS et al. Nat Med. 2020 May 11;26(6):932–940.	DOI: 10.1038/s41591-020-0858-8	1350685	647684	15957	713617	440334	2380	597884	314611	1823
I67	P37_I67_S67	RPh17	SRR32180144,SRR32180146,SRR32180206	SRR32269056	Emory National Primate Research Center	Room #2040 954 Gatewood NE Road, Atlanta, 30329, GA	salapp@emory.edu	Stacey, Lapp		nagarajan.raju@emory.edu	Nagarajan, Raju	Macaca mulatta	Male	2015-05-26	6	Mopuri et al. PLoS Pathog . 2023 Oct 25;19(10):e1011717.	DOI: 10.1371/journal.ppat.1011717	1027810	542048	10302	944667	708515	1899	703576	343080	1190
I68	P37_I68_S68	RPs18	SRR32180141,SRR32180142,SRR32180143	SRR32269055	Emory National Primate Research Center	Room #2040 954 Gatewood NE Road, Atlanta, 30329, GA	salapp@emory.edu	Stacey, Lapp		nagarajan.raju@emory.edu	Nagarajan, Raju	Macaca mulatta	Female	2017-05-23	4	Peres A et al. bioRxiv. 2025 Jan	DOI: 10.1101/2025.01.07.631319	678242	350315	5276	705097	508924	1703	820257	586975	1369
I69	P37_I69_S69	RPw17	SRR32180137,SRR32180138,SRR32180139	SRR32269054	Emory National Primate Research Center	Room #2040 954 Gatewood NE Road, Atlanta, 30329, GA	salapp@emory.edu	Stacey, Lapp		nagarajan.raju@emory.edu	Nagarajan, Raju	Macaca mulatta	Female	05/12/16	4	Peres A et al. bioRxiv. 2025 Jan	DOI: 10.1101/2025.01.07.631319	1381004	580120	4310	455888	301930	1618	397652	282676	1654
I70	P37_I70_S70	RPz16	SRR32180133,SRR32180134,SRR32180135	SRR32269053	Emory National Primate Research Center	Room #2040 954 Gatewood NE Road, Atlanta, 30329, GA	salapp@emory.edu	Stacey, Lapp		nagarajan.raju@emory.edu	Nagarajan, Raju	Macaca mulatta	Male	2015-04-08	6	Mopuri et al. PLoS Pathog . 2023 Oct 25;19(10):e1011717.	DOI: 10.1371/journal.ppat.1011717	887686	459480	16658	529888	403288	2556	961863	454506	1938
I71	P37_I71_S71	RQa19	SRR32180130,SRR32180132,SRR32180136	SRR32269051	Emory National Primate Research Center	Room #2040 954 Gatewood NE Road, Atlanta, 30329, GA	salapp@emory.edu	Stacey, Lapp		nagarajan.raju@emory.edu	Nagarajan, Raju	Macaca mulatta	Female	2017-08-04	4	Peres A et al. bioRxiv. 2025 Jan	DOI: 10.1101/2025.01.07.631319	1618198	753981	22085	549516	382903	3021	755465	545101	2908
I72	P37_I72_S72	RQh20	SRR32180127,SRR32180129,SRR32180131	SRR32269050	Emory National Primate Research Center	Room #2040 954 Gatewood NE Road, Atlanta, 30329, GA	salapp@emory.edu	Stacey, Lapp		nagarajan.raju@emory.edu	Nagarajan, Raju	Macaca mulatta	Male	2019-05-09	2	Peres A et al. bioRxiv. 2025 Jan	DOI: 10.1101/2025.01.07.631319	1049146	317849	5686	1383422	952942	3511	1573664	1133957	5348
I73	P37_I73_S73	RQp17	SRR32180065,SRR32180067,SRR32180126	SRR32269049	Emory National Primate Research Center	Room #2040 954 Gatewood NE Road, Atlanta, 30329, GA	salapp@emory.edu	Stacey, Lapp		nagarajan.raju@emory.edu	Nagarajan, Raju	Macaca mulatta	Female	2016-04-01	5	Peres A et al. bioRxiv. 2025 Jan	DOI: 10.1101/2025.01.07.631319	751139	341198	4257	1325461	909500	1886	1341322	935304	2059
I74	P37_I74_S74	RQr11	SRR32180062,SRR32180063,SRR32180064	SRR32269048	Emory National Primate Research Center	Room #2040 954 Gatewood NE Road, Atlanta, 30329, GA	salapp@emory.edu	Stacey, Lapp		nagarajan.raju@emory.edu	Nagarajan, Raju	Macaca mulatta	Female	06/01/06	14	Peres A et al. bioRxiv. 2025 Jan	DOI: 10.1101/2025.01.07.631319	562851	227883	3341	480289	336723	987	402072	287991	890
I75	P37_I75_S75	RQr20	SRR32180058,SRR32180060,SRR32180061	SRR32269047	Emory National Primate Research Center	Room #2040 954 Gatewood NE Road, Atlanta, 30329, GA	salapp@emory.edu	Stacey, Lapp		nagarajan.raju@emory.edu	Nagarajan, Raju	Macaca mulatta	Male	2019-06-24	2	Peres A et al. bioRxiv. 2025 Jan	DOI: 10.1101/2025.01.07.631319	1031805	305073	5037	1312576	910949	3496	1420211	1009512	3835
I76	P37_I76_S76	RQw15	SRR32180055,SRR32180056,SRR32180057	SRR32269046	Emory National Primate Research Center	Room #2040 954 Gatewood NE Road, Atlanta, 30329, GA	salapp@emory.edu	Stacey, Lapp		nagarajan.raju@emory.edu	Nagarajan, Raju	Macaca mulatta	Female	2013-04-27	8	Arunachalam PS et al. Nat Med. 2020 May 11;26(6):932–940.	DOI: 10.1038/s41591-020-0858-8	639282	265788	7342	655709	424911	2687	524106	269944	1799
I77	P37_I77_S77	RRb11	SRR32180052,SRR32180053,SRR32180054	SRR32269045	Emory National Primate Research Center	Room #2040 954 Gatewood NE Road, Atlanta, 30329, GA	salapp@emory.edu	Stacey, Lapp		nagarajan.raju@emory.edu	Nagarajan, Raju	Macaca mulatta	Female	2005-04-16	16	Peres A et al. bioRxiv. 2025 Jan	DOI: 10.1101/2025.01.07.631319	741637	366493	5090	654450	465452	1235	770901	547813	1028
I78	P37_I78_S78	RRb17	SRR32180049,SRR32180050,SRR32180051	SRR32269044	Emory National Primate Research Center	Room #2040 954 Gatewood NE Road, Atlanta, 30329, GA	salapp@emory.edu	Stacey, Lapp		nagarajan.raju@emory.edu	Nagarajan, Raju	Macaca mulatta	Male	2015-04-23	6	Mopuri et al. PLoS Pathog . 2023 Oct 25;19(10):e1011717.	DOI: 10.1371/journal.ppat.1011717	836534	395671	19099	604205	456960	3796	760277	301739	1956
I79	P37_I79_S79	RRb19	SRR32179985,SRR32179987,SRR32180047	SRR32269043	Emory National Primate Research Center	Room #2040 954 Gatewood NE Road, Atlanta, 30329, GA	salapp@emory.edu	Stacey, Lapp		nagarajan.raju@emory.edu	Nagarajan, Raju	Macaca mulatta	Male	2017-10-11	4	Peres A et al. bioRxiv. 2025 Jan	DOI: 10.1101/2025.01.07.631319	2590548	1401853	16089	1218376	820494	2594	1131681	855837	2914
I80	P37_I80_S80	RRr14	SRR32179982,SRR32179983,SRR32179984	SRR32269042	Emory National Primate Research Center	Room #2040 954 Gatewood NE Road, Atlanta, 30329, GA	salapp@emory.edu	Stacey, Lapp		nagarajan.raju@emory.edu	Nagarajan, Raju	Macaca mulatta	Female	2011-05-24	10	Peres A et al. bioRxiv. 2025 Jan	DOI: 10.1101/2025.01.07.631319	727855	423879	12414	1162901	806195	2401	622909	460417	1533
I81	P37_I81_S81	RRt20	SRR32179979,SRR32179980,SRR32179981	SRR32269040	Emory National Primate Research Center	Room #2040 954 Gatewood NE Road, Atlanta, 30329, GA	salapp@emory.edu	Stacey, Lapp		nagarajan.raju@emory.edu	Nagarajan, Raju	Macaca mulatta	Female	2019-07-17	2	Peres A et al. bioRxiv. 2025 Jan	DOI: 10.1101/2025.01.07.631319	998259	321608	8209	1292932	917869	4077	1234582	904023	4422
I82	P37_I82_S82	RRv14	SRR32179975,SRR32179976,SRR32179978	SRR32269039	Emory National Primate Research Center	Room #2040 954 Gatewood NE Road, Atlanta, 30329, GA	salapp@emory.edu	Stacey, Lapp		nagarajan.raju@emory.edu	Nagarajan, Raju	Macaca mulatta	Female	2011-06-28	10	Peres A et al. bioRxiv. 2025 Jan	DOI: 10.1101/2025.01.07.631319	760295	293575	4357	676157	477932	1737	853906	556031	1414
I83	P37_I83_S83	RSb17	SRR32179972,SRR32179973,SRR32179974	SRR32269038	Emory National Primate Research Center	Room #2040 954 Gatewood NE Road, Atlanta, 30329, GA	salapp@emory.edu	Stacey, Lapp		nagarajan.raju@emory.edu	Nagarajan, Raju	Macaca mulatta	Male	2015-04-23	6	Mopuri et al. PLoS Pathog . 2023 Oct 25;19(10):e1011717.	DOI: 10.1371/journal.ppat.1011717	1030768	479763	12370	545376	394132	1844	721843	321083	1149
I84	P37_I84_S84	RSf16	SRR32179969,SRR32179970,SRR32179971	SRR32269037	Emory National Primate Research Center	Room #2040 954 Gatewood NE Road, Atlanta, 30329, GA	salapp@emory.edu	Stacey, Lapp		nagarajan.raju@emory.edu	Nagarajan, Raju	Macaca mulatta	Female	2013-07-06	8	Arunachalam PS et al. Nat Med. 2020 May 11;26(6):932–940.	DOI: 10.1038/s41591-020-0858-8	739788	319549	11120	969359	606532	2800	882786	459778	1943
I85	P37_I85_S85	RSo20	SRR32179967,SRR32179968,SRR32180204	SRR32269036	Emory National Primate Research Center	Room #2040 954 Gatewood NE Road, Atlanta, 30329, GA	salapp@emory.edu	Stacey, Lapp		nagarajan.raju@emory.edu	Nagarajan, Raju	Macaca mulatta	Male	2019-06-05	2	Peres A et al. bioRxiv. 2025 Jan	DOI: 10.1101/2025.01.07.631319	750900	286937	9117	1188994	816710	3826	1267836	911509	3924
I86	P37_I86_S86	RSq16	SRR32180201,SRR32180202,SRR32180203	SRR32269035	Emory National Primate Research Center	Room #2040 954 Gatewood NE Road, Atlanta, 30329, GA	salapp@emory.edu	Stacey, Lapp		nagarajan.raju@emory.edu	Nagarajan, Raju	Macaca mulatta	Male	2014-05-16	7	Peres A et al. bioRxiv. 2025 Jan	DOI: 10.1101/2025.01.07.631319	1892840	929633	22571	726755	494432	3510	830636	559601	2752
I87	P37_I87_S87	RSq17	SRR32180198,SRR32180199,SRR32180200	SRR32269034	Emory National Primate Research Center	Room #2040 954 Gatewood NE Road, Atlanta, 30329, GA	salapp@emory.edu	Stacey, Lapp		nagarajan.raju@emory.edu	Nagarajan, Raju	Macaca mulatta	Female	2016-04-09	5	Peres A et al. bioRxiv. 2025 Jan	DOI: 10.1101/2025.01.07.631319	735125	420288	14374	803294	582847	2514	612898	439183	1517
I88	P37_I88_S88	RTe17	SRR32180195,SRR32180196,SRR32180197	SRR32269033	Emory National Primate Research Center	Room #2040 954 Gatewood NE Road, Atlanta, 30329, GA	salapp@emory.edu	Stacey, Lapp		nagarajan.raju@emory.edu	Nagarajan, Raju	Macaca mulatta	Male	2015-05-08	6	Mopuri et al. PLoS Pathog . 2023 Oct 25;19(10):e1011717.	DOI: 10.1371/journal.ppat.1011717	1513762	647950	12573	503523	346976	2069	910037	394592	1475
I89	P37_I89_S89	RTm17	SRR32180191,SRR32180192,SRR32180193	SRR32269032	Emory National Primate Research Center	Room #2040 954 Gatewood NE Road, Atlanta, 30329, GA	salapp@emory.edu	Stacey, Lapp		nagarajan.raju@emory.edu	Nagarajan, Raju	Macaca mulatta	Male	2015-07-12	6	Mopuri et al. PLoS Pathog . 2023 Oct 25;19(10):e1011717.	DOI: 10.1371/journal.ppat.1011717	857363	427345	13843	559878	419684	2726	635146	305519	1758
I90	P37_I90_S90	RTo20	SRR32180188,SRR32180189,SRR32180190	SRR32269031	Emory National Primate Research Center	Room #2040 954 Gatewood NE Road, Atlanta, 30329, GA	salapp@emory.edu	Stacey, Lapp		nagarajan.raju@emory.edu	Nagarajan, Raju	Macaca mulatta	Male	2019-06-06	2	Peres A et al. bioRxiv. 2025 Jan	DOI: 10.1101/2025.01.07.631319	803889	253710	7738	1296624	887557	3545	1300214	884732	3353
I91	P37_I91_S91	RTt13	SRR32180125,SRR32180186,SRR32180187	SRR32269111	Emory National Primate Research Center	Room #2040 954 Gatewood NE Road, Atlanta, 30329, GA	salapp@emory.edu	Stacey, Lapp		nagarajan.raju@emory.edu	Nagarajan, Raju	Macaca mulatta	Female	2010-04-02	11	Peres A et al. bioRxiv. 2025 Jan	DOI: 10.1101/2025.01.07.631319	723376	290135	4094	787364	497732	1091	2735942	1804812	1705
I92	P37_I92_S92	RUg16	SRR32180121,SRR32180122,SRR32180124	SRR32269110	Emory National Primate Research Center	Room #2040 954 Gatewood NE Road, Atlanta, 30329, GA	salapp@emory.edu	Stacey, Lapp		nagarajan.raju@emory.edu	Nagarajan, Raju	Macaca mulatta	Female	2013-08-07	8	Arunachalam PS et al. Nat Med. 2020 May 11;26(6):932–940.	DOI: 10.1038/s41591-020-0858-8	690168	331443	5841	777594	459609	1620	994865	562863	1520
I93	P37_I93_S93	RUL20	SRR32180118,SRR32180119,SRR32180120	SRR32269109	Emory National Primate Research Center	Room #2040 954 Gatewood NE Road, Atlanta, 30329, GA	salapp@emory.edu	Stacey, Lapp		nagarajan.raju@emory.edu	Nagarajan, Raju	Macaca mulatta	Male	2019-05-25	2	Peres A et al. bioRxiv. 2025 Jan	DOI: 10.1101/2025.01.07.631319	912195	262108	7536	1346871	920634	3767	1327259	960154	4025
I94	P37_I94_S94	RUp16	SRR32180115,SRR32180116,SRR32180117	SRR32269108	Emory National Primate Research Center	Room #2040 954 Gatewood NE Road, Atlanta, 30329, GA	salapp@emory.edu	Stacey, Lapp		nagarajan.raju@emory.edu	Nagarajan, Raju	Macaca mulatta	Female	2014-05-08	7	Arunachalam PS et al. Nat Med. 2020 May 11;26(6):932–940.	DOI: 10.1038/s41591-020-0858-8	818874	345054	5848	431330	260873	1515	770384	431033	1820
I95	P37_I95_S95	RVe17	SRR32180111,SRR32180113,SRR32180114	SRR32269107	Emory National Primate Research Center	Room #2040 954 Gatewood NE Road, Atlanta, 30329, GA	salapp@emory.edu	Stacey, Lapp		nagarajan.raju@emory.edu	Nagarajan, Raju	Macaca mulatta	Male	2015-05-09	6	Mopuri et al. PLoS Pathog . 2023 Oct 25;19(10):e1011717.	DOI: 10.1371/journal.ppat.1011717	1007500	489561	17351	565660	400176	2905	1171779	568355	3086
I96	P37_I96_S96	RVh17	SRR32180108,SRR32180109,SRR32180110	SRR32269106	Emory National Primate Research Center	Room #2040 954 Gatewood NE Road, Atlanta, 30329, GA	salapp@emory.edu	Stacey, Lapp		nagarajan.raju@emory.edu	Nagarajan, Raju	Macaca mulatta	Male	2015-05-28	6	Mopuri et al. PLoS Pathog . 2023 Oct 25;19(10):e1011717.	DOI: 10.1371/journal.ppat.1011717	1229791	587569	13822	548607	401329	2428	812000	386681	1713
I97	P37_I97_S97	RVi14	SRR32180046,SRR32180106,SRR32180107	SRR32269105	Emory National Primate Research Center	Room #2040 954 Gatewood NE Road, Atlanta, 30329, GA	salapp@emory.edu	Stacey, Lapp		nagarajan.raju@emory.edu	Nagarajan, Raju	Macaca mulatta	Female	2010-07-31	11	Peres A et al. bioRxiv. 2025 Jan	DOI: 10.1101/2025.01.07.631319	832139	452714	7920	1107687	754404	1992	654741	482593	1115
I98	P37_I98_S98	RVn17	SRR32180043,SRR32180044,SRR32180045	SRR32269104	Emory National Primate Research Center	Room #2040 954 Gatewood NE Road, Atlanta, 30329, GA	salapp@emory.edu	Stacey, Lapp		nagarajan.raju@emory.edu	Nagarajan, Raju	Macaca mulatta	Male	2015-08-04	6	Mopuri et al. PLoS Pathog . 2023 Oct 25;19(10):e1011717.	DOI: 10.1371/journal.ppat.1011717	935849	438563	12146	491230	370993	2279	707990	311379	1395
I99	P37_I99_S99	RVu20	SRR32180038,SRR32180039,SRR32180040	SRR32269103	Emory National Primate Research Center	Room #2040 954 Gatewood NE Road, Atlanta, 30329, GA	salapp@emory.edu	Stacey, Lapp		nagarajan.raju@emory.edu	Nagarajan, Raju	Macaca mulatta	Female	2019-08-21	2	Peres A et al. bioRxiv. 2025 Jan	DOI: 10.1101/2025.01.07.631319	1644182	807767	20528	666313	463241	2913	968155	673660	2961
